# Physiological α-synuclein S129 phosphorylation mediates postsynaptic and nuclear interactions in the human brain

**DOI:** 10.1101/2025.04.22.649861

**Authors:** Solji G. Choi, Jayda B. Duvernay, Atousa Bahrami, Tyler Tittle, Sepehr Sani, Jeffrey H. Kordower, Scott Muller, Bryan A. Killinger

## Abstract

Phosphorylation of alpha-synuclein (αsyn) at serine 129 (PS129) marks aggregates in synucleinopathies but also occurs physiologically, potentially signaling protein interactions during neuronal activity. Technical barriers, including postmortem dephosphorylation, have hindered the study of physiological PS129 in the human brain. Using biotinylation by antibody recognition (BAR) on surgically resected temporal lobectomy tissues (without post-mortem interval), we mapped physiological PS129 and total αsyn interactomes. BAR identified 1,095 interactions with 513 αsyn-specific, 524 shared, and 58 PS129-specific, mostly associated with vesicles at presynaptic nerve terminals. PS129-specific interactions were uniquely associated with postsynaptic density proteins SHANK1/3, DLGAP1-4, DLGAP1-3, and DLG2-4, as well as nuclear-associated proteins HUWE1, HNRNPM, RBM14, ITCH, OGT, PHF24, and PPP2R5E. Fluorescent staining confirmed physiological PS129 proximal to dendrites and within the nucleus. Confirmation in healthy cynomolgus macaques (62% αsyn and 41% PS129 overlap) demonstrated that the interactomes were physiological rather than disease- or aggregate-associated. We conclude that physiological PS129 plays a unique and underappreciated role in postsynaptic neurons extending from the postsynaptic active zone to the nucleus. These interactomes benchmark normal αsyn biology, illuminating the transition to synucleinopathy pathology.

**Significance Statement:** Disease-associated αsyn phosphorylation (PS129) was recently identified in healthy mammalian brain and may signal αsyn-protein interactions during neuronal activity. Here, we surmounted technical hurdles and characterized αsyn and PS129 interactomes directly in the human brain. Results showed a unique significance for PS129 in post-synaptic active zones and nuclear compartments, which was confirmed in healthy non-human primates. These αsyn interactomes will be a valuable reference for understanding synucleinopathy mechanisms in the context of normal αsyn biology.
