## Supplementary material for "Physiological α-synuclein S129 phosphorylation mediates postsynaptic and nuclear interactions in the human brain": data S3

### Sheet: FINAL-Total Kinases
PS129						aSyn
Surgical (33)	IS		CN (33)	IS		Surgical kinases (50)	IS		CN kinases (48)	IS
MAP2K1	5.28951		CAMK2B	13.1868		MYLK	25.5788		CDK5	19.1524
MARK2	5.28486		PAK1	12.6654		CAMK4	22.6826		CAMK4	19.1491
CAMK2D	5.19663		CDK5	12.551		NAGK	22.4547		PAK1	17.3424
PIP5K1C	5.07923		MINK1	12.2868		CAMKV	22.0153		CAMKV	17.3376
PDXK	5.04639		CAMK4	11.5917		PIP5K1C	16.8358		MINK1	17.132
SRC	4.35968		AK1	10.9748		PAK3	16.0344		MAPK3	16.7359
MAPK3	4.10544		FYN	10.9449		MAP2K1	15.7555		CAMK2B	15.615
NAGK	3.6736		MAPK3	10.6973		PDXK	15.6867		AK1	15.4843
CAMK2A	3.66771		CASK	10.6166		MAPK15	13.5549		MAP2K1	15.1898
CAMK2B	3.56534		AAK1	10.546		FN3K	13.0044		FYN	15.129
CIT	3.46914		GSK3B	10.4498		CDK5	12.7903		PRKCG	15.0358
PRKCE	3.44473		PRKCG	10.3027		NME1	10.5061		PAK3	14.4406
PRKCB	3.35478		MAP2K1	9.27134		MAPK1	10.1526		DCLK1	13.2986
MYLK	3.32369		AK5	8.84084		MAPK3	9.25387		AK5	12.4402
MINK1	3.28757		MAP2K4	8.33286		CSNK2A3	8.94905		MAP2K4	12.2457
CASK	3.18526		PAK3	7.87365		PTK2	8.5483		PIP4K2B	12.1506
WNK2	3.04113		ROCK2	7.33266		MARK2	8.26916		PIP5K1C	12.1318
FYN	2.87942		CAMK2D	7.32223		FYN	8.0586		CAMK2D	11.6392
CAMKV	2.87454		PIP4K2B	7.2623		PRKACB	7.96816		ROCK2	11.4501
PRKCG	2.85532		PRKCA	7.23291		CAMK1D	7.72525		CASK	11.4279
PRKACB	2.74457		DCLK1	6.36289		MAP2K4	7.48454		GSK3B	11.2111
CAMK4	2.72222		PTK2B	5.40244		CKB	7.29605		PRKCA	11.1669
CDK5	2.64681		ITPKA	5.22763		WNK2	6.98112		AAK1	10.0885
PTK2B	2.42212		PTK2	5.18838		PRKCE	6.90113		TAOK1	9.38693
CAMK1D	2.35677		CAMK2A	5.05158		SRC	6.08745		MYLK	8.94111
DCLK1	2.26932		WNK2	3.64434		CAMK2D	5.57876		CAMK1D	8.87864
CSNK2A3	2.05673		PRKCE	3.57585		MARK1	5.4392		CMPK1	8.81752
CAMKK2	2.01753		PIP4K2A	3.35333		DCLK1	5.29856		PIP4K2C	8.7728
GRK2	1.98429		CAMK1D	3.32932		MINK1	5.13234		PIP4K2A	7.80272
PAK3	1.68236		CDC42BPB	2.60317		PRKCA	5.06947		PTK2B	7.24417
MAPK1	1.41803		MAPK1	2.42187		PAK1	4.92418		CKB	7.24387
DGKQ	1.4082		CKB	2.40964		GRK2	4.77903		MAPK1	7.18001
CKB	1.2648		CAMKK2	2.11448		HYCC2	4.15687		CAMK2G	6.87032
						PRKCB	4.0566		CAMK2A	6.52492
						FN3KRP	3.95468		GRK2	6.37162
						PIP4K2C	3.73345		PTK2	6.06795
						CMPK1	3.7194		DCLK2	5.90996
						AK1	3.37017		CDC42BPB	5.8003
						PRKCG	3.35083		PRKCE	5.65022
						CSNK2A2	3.30883		MAPK10	5.52196
						AKT3	3.2838		WNK2	5.40982
						PIP4K2B	3.08709		PI4KA	5.36373
						CAMK2A	2.5674		AKT3	5.28533
						CAMK2B	2.49377		SRC	5.15517
						CASK	2.27213		ITPKA	4.83877
						PI4KA	2.14378		CAMKK1	4.80522
						TAOK1	2.12609		CAMKK2	4.11016
						CAMKK1	1.9965		MARK1	3.75188
						PIP4K2A	1.7549
						PTK2B	1.5139

### Sheet: FINAL-Total Phosphatase
PS129						aSyn
Surgical phosphatases (11)	IS		CN phosphatases (9)	IS		Surgical phosphatase (21)	IS		CN phosphatase (14)	IS
PHPT1	5.55836		PPP3CB	15.4563		PHPT1	35.7715		PPP3CB	18.6571
PPP1CB	5.39837		PTPRS	11.5063		PTPRZ1	20.511		PTPRS	15.9255
PPP5C	4.40311		PPP3CA	7.04272		IMPA1	19.7144		DUSP3	11.0216
PTPRN	4.14293		SACM1L	6.88162		PPP5C	16.6353		PPP5C	10.8607
PPM1A	3.83235		PPP5C	5.78049		DUSP3	15.5271		PPP1CB	10.5375
PPP3CB	3.52933		PHPT1	5.67549		PPP1CC	10.1278		PHPT1	9.96361
PPP3CA	3.48137		PTEN	4.93149		PPP1CB	9.49875		PPP3CA	8.87892
PTPRS	3.35292		PDP1	3.18178		PTPRN	8.99508		SACM1L	7.48137
PPM1H	2.75786		PPP1CC	2.6141		PTEN	7.15454		PTEN	6.93417
PTPRZ1	2.54004					PPP3CA	6.84776		PTPRZ1	6.00361
PTEN	1.24542					PTPRS	6.36312		PPP2CA	5.2377
						ENOPH1	6.31379		IMPA1	4.58532
						PPM1H	6.15751		PDXP	4.10425
						PPP3CB	5.82885		PPP1CC	2.59202
						PDXP	5.67333
						INPP4A	4.68465
						LHPP	4.19789
						ACP1	3.46807
						PTPN11	2.9923
						PPP6C	2.54442
						PPM1A	2.53245

### Sheet: FINAL-SerThr Phosphatase
	PS129						aSyn
	Surgical phosphatases (7)	IS		CN phosphatases (6)	IS		Surgical phosphatase (10)	IS		CN phosphatase (8)	IS
1	PPP1CB	5.39837		PPP3CB	15.4563	1	PPP5C	16.6353		PPP3CB	18.6571
2	PPP5C	4.40311		PPP3CA	7.04272	2	DUSP3	15.5271		DUSP3	11.0216
3	PPM1A	3.83235		PPP5C	5.78049	3	PPP1CC	10.1278		PPP5C	10.8607
4	PPP3CB	3.52933		PTEN	4.93149	4	PPP1CB	9.49875		PPP1CB	10.5375
5	PPP3CA	3.48137		PDP1	3.18178	5	PTEN	7.15454		PPP3CA	8.87892
6	PPM1H	2.75786		PPP1CC	2.6141	6	PPP3CA	6.84776		PTEN	6.93417
7	PTEN	1.24542				7	PPM1H	6.15751		PPP2CA	5.2377
						8	PPP3CB	5.82885		PPP1CC	2.59202
						9	PPP6C	2.54442
						10	PPM1A	2.53245

### Sheet: FINAL-SerThr Kinases
	PS129						aSyn
	Surgical (25)	IS		CN (24)	IS		Surgical kinases (32)	IS		CN kinases (34)	IS
1	MAP2K1	5.28951		CAMK2B	13.1868	1	MYLK	25.5788		CDK5	19.1524
2	MARK2	5.28486		PAK1	12.6654	2	CAMK4	22.6826		CAMK4	19.1491
3	CAMK2D	5.19663		CDK5	12.551	3	CAMKV	22.0153		PAK1	17.3424
4	MAPK3	4.10544		MINK1	12.2868	4	PAK3	16.0344		CAMKV	17.3376
5	CAMK2A	3.66771		CAMK4	11.5917	5	MAP2K1	15.7555		MINK1	17.132
6	CAMK2B	3.56534		MAPK3	10.6973	6	MAPK15	13.5549		MAPK3	16.7359
7	CIT	3.46914		CASK	10.6166	7	CDK5	12.7903		CAMK2B	15.615
8	PRKCE	3.44473		AAK1	10.546	8	MAPK1	10.1526		MAP2K1	15.1898
9	PRKCB	3.35478		GSK3B	10.4498	9	MAPK3	9.25387		PRKCG	15.0358
10	MYLK	3.32369		PRKCG	10.3027	10	CSNK2A3	8.94905		PAK3	14.4406
11	MINK1	3.28757		MAP2K1	9.27134	11	MARK2	8.26916		DCLK1	13.2986
12	CASK	3.18526		MAP2K4	8.33286	12	PRKACB	7.96816		MAP2K4	12.2457
13	WNK2	3.04113		PAK3	7.87365	13	CAMK1D	7.72525		CAMK2D	11.6392
14	CAMKV	2.87454		ROCK2	7.33266	14	MAP2K4	7.48454		ROCK2	11.4501
15	PRKCG	2.85532		CAMK2D	7.32223	15	WNK2	6.98112		CASK	11.4279
16	PRKACB	2.74457		PRKCA	7.23291	16	PRKCE	6.90113		GSK3B	11.2111
17	CAMK4	2.72222		DCLK1	6.36289	17	CAMK2D	5.57876		PRKCA	11.1669
18	CDK5	2.64681		CAMK2A	5.05158	18	MARK1	5.4392		AAK1	10.0885
19	CAMK1D	2.35677		WNK2	3.64434	19	DCLK1	5.29856		TAOK1	9.38693
20	DCLK1	2.26932		PRKCE	3.57585	20	MINK1	5.13234		MYLK	8.94111
21	CSNK2A3	2.05673		CAMK1D	3.32932	21	PRKCA	5.06947		CAMK1D	8.87864
22	CAMKK2	2.01753		CDC42BPB	2.60317	22	PAK1	4.92418		MAPK1	7.18001
23	GRK2	1.98429		MAPK1	2.42187	23	GRK2	4.77903		CAMK2G	6.87032
24	PAK3	1.68236		CAMKK2	2.11448	24	PRKCB	4.0566		CAMK2A	6.52492
25	MAPK1	1.41803				25	PRKCG	3.35083		GRK2	6.37162
						26	CSNK2A2	3.30883		DCLK2	5.90996
						27	AKT3	3.2838		CDC42BPB	5.8003
						28	CAMK2A	2.5674		PRKCE	5.65022
						29	CAMK2B	2.49377		MAPK10	5.52196
						30	CASK	2.27213		WNK2	5.40982
						31	TAOK1	2.12609		AKT3	5.28533
						32	CAMKK1	1.9965		CAMKK1	4.80522
										CAMKK2	4.11016
										MARK1	3.75188
